# Stromal remodeling regulates dendritic cell abundance and activity in the tumor microenvironment

**DOI:** 10.1101/2021.11.10.467836

**Authors:** Athanasios Papadas, Gauri Deb, Adam Officer, Alexander Cicala, Chelsea Hope, Philip Emmerich, Joshua Wiesner, Adam Pagenkopf, Garrett Arauz, Varun Bansal, Kristina A. Matkowskyj, Dustin Deming, Katerina Politi, Scott I. Abrams, Olivier Harismendy, Fotis Asimakopoulos

## Abstract

Stimulatory dendritic cells (SDC), enriched within Batf3-DC (cDC1), engage in productive interactions with CD8+ effectors along tumor-stroma boundaries. The paradoxical accumulation of “poised” cross-presenting Batf3-DC within stromal sheets, distal to tumoral nests, is unlikely to simply reflect passive exclusion away from immunosuppressive tumor cores. Drawing parallels with embryonic morphogenesis, we hypothesized that invasive margin stromal remodeling may generate developmentally conserved cell-fate cues that regulate Batf3-DC behavior. We find that CD8+ T-cells massively infiltrate tumor matrices undergoing proteoglycan versican (VCAN) proteolysis, an essential organ-sculpting modification in development and adult tissue-plane forging. VCAN proteolysis releases a bioactive fragment (matrikine), versikine, that is necessary and sufficient for Batf3-DC accumulation. Versikine does not influence tumor-seeding pre-DC differentiation; rather, it orchestrates a distinctive activation program conferring exquisite sensitivity to DNA-sensing, coupled with survival support from atypical innate lymphoid cells. Thus, homeostatic signals from stroma invasion regulate SDC survival and activity to promote T-cell inflammation.

**HIGHLIGHTS:**

1. Tumor stroma remodeling generates cross-presenting DC survival and activation cues.
2. Stromal-activated Batf3-DC are hypersensitive to dsDNA-sensing.
3. Stromal signals promote atypical innate lymphoid cells (GM-CSF^hi^/ IFN*γ*^lo^).
4. T-cell repriming by stroma-licensed Batf3-DC may overcome exclusion at tumor margins.
