## Supplementary material for "Stromal remodeling regulates dendritic cell abundance and activity in the tumor microenvironment": Supp. Table S1

### Sheet: BC041115e Specs
Name	BC041115e
Description	Lung cancer with lung tissue array (2015 WHO classification), including pathology grade, TNM and clinical stage, 120 cases/120 cores, replacing BC041115d
Panel	Lung carcinoma with lung tissue microarray, containing 40 cases of squamous cell carcinoma, 3 adenosquamous carcinoma, 52 adenocarcinoma, 3 large cell carcinoma, 8 small cell carcinoma, 4 carcinoid, plus 10 lung tissue, single core per case
Price	255
Cases	120
Cores	120
Diameter	5
Rows	10
Columns	12
Position	No.	Age	Sex	Organ/Anatomic Site	Pathology diagnosis	TNM	Grade	Stage	Type	Tissue ID.	DPEAAE stroma	s_Intensity (0-3)	DPEAAE epithelial	e_Intensity (0-3)	Epith CD8 TIL/HPF	Stromal CD8 TIL/HPF
A1	1	55	M	Lung	Squamous cell carcinoma	T2aN0M0	1--2	IB	Malignant	Rln100015	Y	1	Y	1	1	44
A2	2	71	M	Lung	Squamous cell carcinoma	T3N1M0	2	IIIA	Malignant	Rln080059	Y	2	Y	2	2	13
A3	3	62	M	Lung	Squamous cell carcinoma	T2bN1M0	2	IIB	Malignant	Rln100001	N	0	N	0	1	2
A4	4	56	M	Lung	Squamous cell carcinoma	T2aN0M0	2	IB	Malignant	Rln040077	N	0	Y	1	6	28
A5	5	59	M	Lung	Squamous cell carcinoma	T2bN0M0	2	IIA	Malignant	Rln040010	Y	2	Y	1	10	21
A6	6	61	M	Lung	Squamous cell carcinoma	T2aN0M0	2	IB	Malignant	Rln040053	Y	3	N	0	7	16
A7	7	63	M	Lung	Squamous cell carcinoma	T2aN0M0	2	IB	Malignant	Rln050419	Y	2	N	0	40	>150
A8	8	45	M	Lung	Squamous cell carcinoma	T2aN0M0	2	IB	Malignant	Rln040024	Y	2	Y	3	5	2
A9	9	68	M	Lung	Squamous cell carcinoma	T2N2M0	2	IIIA	Malignant	Rln060052	N	0	N	0	28	4
A10	10	69	M	Lung	Squamous cell carcinoma	T2N2M0	2	IIIA	Malignant	Rln050456	Y	1	N	0	4	59
A11	11	56	M	Lung	Squamous cell carcinoma	T2aN0M0	2	IB	Malignant	Rln100003	N	0	N	0	2	2
A12	12	65	M	Lung	Squamous cell carcinoma (sparse)	T3N0M0	2	IIB	Malignant	Rln050414	Y	1	N	0	6	29
B1	13	65	M	Lung	Squamous cell carcinoma	T2aN0M0	2	IB	Malignant	Rln090014	Y	1	Y	2	1	43
B2	14	65	M	Lung	Squamous cell carcinoma	T2aN0M0	2--3	IB	Malignant	Rln060079	Y	2	N	0	6	30
B3	15	46	M	Lung	Squamous cell carcinoma	T2aN0M0	2--3	IB	Malignant	Rln060045	N	0	Y	3	1	4
B4	16	55	M	Lung	Squamous cell carcinoma	T2N1M0	2--3	IIA	Malignant	Rln090010	Y	1	N	0	0	1
B5	17	50	F	Lung	Squamous cell carcinoma	T2aN0M0	2--3	IB	Malignant	Rln050030	Y	2	N	0	8	123
B6	18	43	F	Lung	Squamous cell carcinoma	T2aN1M0	2--3	IIA	Malignant	Rln020086	Y	2	Y	2	43	30
B7	19	57	M	Lung	Squamous cell carcinoma	T2bN1M0	*	IIB	Malignant	Rln100016	N	0	N	0	7	20
B8	20	66	M	Lung	Squamous cell carcinoma	T2aN0M0	2--3	IB	Malignant	Rln060129	Y	1	Y	1	7	16
B9	21	63	M	Lung	Squamous cell carcinoma	T3N2M0	2--3	IIIA	Malignant	Rln050420	Y	1	N	0	1	0
B10	22	58	M	Lung	Squamous cell carcinoma	T2bN1M0	2--3	IIB	Malignant	Rln100014	Y	1	N	0	3	36
B11	23	56	M	Lung	Squamous cell carcinoma	T2aN0M0	3	IB	Malignant	Rln100024	N	0	N	0	2	1
B12	24	73	M	Lung	Squamous cell carcinoma	T2aN0M0	3	IB	Malignant	Rln040862	Y	3	Y	2	8	42
C1	25	43	M	Lung	Squamous cell carcinoma (sparse)	T2aN0M0	3	IB	Malignant	Rln050375	N	0	N	0	1	14
C2	26	55	M	Lung	Squamous cell carcinoma	T2aN0M0	3	IB	Malignant	Rln060040	Y	2	Y	1	2	35
C3	27	55	M	Lung	Squamous cell carcinoma	T2aN1M0	3	IIA	Malignant	Rln100034	N	0	N	0	0	0
C4	28	61	M	Lung	Squamous cell carcinoma	T3N0M0	3	IIB	Malignant	Rln020096	N	0	Y	3	0	0
C5	29	66	M	Lung	Squamous cell carcinoma	T2aN0M0	3	IB	Malignant	Rln090020	Y	1	Y	1	37	36
C6	30	51	F	Lung	Squamous cell carcinoma	T2N1M0	3	IIA	Malignant	Rln080092	Y	2	N	0	26	23
C7	31	66	M	Lung	Squamous cell carcinoma	T3N1M0	3	IIIA	Malignant	Rln050466	Y	1	Y	3	1	2
C8	32	61	M	Lung	Squamous cell carcinoma	T2aN0M0	3	IB	Malignant	Rln040040	Y	1	Y	3	0	47
C9	33	56	M	Lung	Squamous cell carcinoma	T2aN1M0	3	IIA	Malignant	Rln040057	Y	1	Y	1	>150	>150
C10	34	56	M	Lung	Squamous cell carcinoma	T2aN2M0	3	IIIA	Malignant	Rln050405	Y	2	Y	2	13	6
C11	35	51	F	Lung	Squamous cell carcinoma (sparse)	T2N2M0	3	IIIA	Malignant	Rln060065	Y	2	Y	2	32	45
C12	36	64	M	Lung	Squamous cell carcinoma	T2N2M0	3	IIIA	Malignant	Rln130047	Y	1	Y	2	58	27
D1	37	60	M	Lung	Squamous cell carcinoma	T2bN0M0	3	IIA	Malignant	Rln050410	Y	1	Y	3	17	52
D2	38	61	M	Lung	Squamous cell carcinoma	T2bN0M0	3	IIA	Malignant	Rln050464	Y	1	N	0	1	45
D3	39	55	M	Lung	Squamous cell carcinoma	T2aN0M0	3	IB	Malignant	Rln050320	N	0	N	0	0	0
D4	40	71	M	Lung	Squamous cell carcinoma	T1bN0M0	3	IA	Malignant	Rln050482	Y	1	Y	2	7	4
D5	41	38	M	Lung	Adenosquamous carcinoma	T3N0M0	-	IIB	Malignant	Rln040044	Y	2	N	0	22	20
D6	42	53	M	Lung	Adenosquamous carcinoma	T3N0M0	-	IIB	Malignant	Rln060139	Y	1	N	0	2	0
D7	43	64	F	Lung	Adenosquamous carcinoma	T2aN0M0	-	IB	Malignant	Rln120096	Y	2	N	0	55	47
D8	44	42	M	Lung	Mucinous adenocarcinoma	T3N1M0	1	IIIA	Malignant	Rln040460	Y	2	N	0	1	5
D9	45	65	M	Lung	Papillary adenocarcinoma	T2aN0M0	1	IB	Malignant	Rln040799	Y	2	N	0	6	6
D10	46	51	M	Lung	Mucinous adenocarcinoma	T4N2M0	1--2	IIIA	Malignant	Rln040857	Y	2	N	0	2	5
D11	47	56	M	Lung	Adenocarcinoma	T2aN1M0	2	IIA	Malignant	Rln080003	Y	2	N	0	1	4
D12	48	34	F	Lung	Adenocarcinoma	T2aN0M0	2	IB	Malignant	Rln040015	Y	2	N	0	77	8
E1	49	58	M	Lung	Adenocarcinoma	T2aN0M0	2	IB	Malignant	Rln100098	Y	2	Y	3	0	4
E2	50	68	M	Lung	Adenocarcinoma	T2bN1M0	2	IIB	Malignant	Rln040021	Y	3	N	0	5	63
E3	51	51	M	Lung	Adenocarcinoma	T3N1M0	2	IIIA	Malignant	Rln060214	Y	1	Y	3	0	1
E4	52	63	F	Lung	Adenocarcinoma	T2aN1M0	2	IIA	Malignant	Rln060127	Y	2	N	0	0	4
E5	53	55	M	Lung	Adenocarcinoma	T2aN0M0	2	IB	Malignant	Rln090015	Y	1	N	0	0	71
E6	54	46	M	Lung	Adenocarcinoma	T2aN0M0	2	IB	Malignant	Rln080013	Y	2	N	0	0	37
E7	55	58	F	Lung	Adenocarcinoma	T2aN0M0	2	IB	Malignant	Rln040092	Y	3	N	0	1	21
E8	56	56	F	Lung	Adenocarcinoma	T1bN0M0	2	IA	Malignant	Rln050459	Y	2	N	0	5	4
E9	57	67	M	Lung	Adenocarcinoma	T2aN1M0	2	IIA	Malignant	Rln050393	N	0	N	0	0	0
E10	58	59	F	Lung	Adenocarcinoma	T3N1M0	2	IIIA	Malignant	Rln050342	N	0	N	0	1	29
E11	59	61	F	Lung	Adenocarcinoma	T2bN1M0	2	IIB	Malignant	Rln010131	Y	1	N	0	9	51
E12	60	69	M	Lung	Adenocarcinoma (sparse)	T2bN2M0	2	IIIA	Malignant	Rln100012	Y	3	N	0	27	6
F1	61	64	F	Lung	Adenocarcinoma	T2aN0M0	2	IB	Malignant	Rln050402	Y	1	Y	1	4	4
F2	62	68	F	Lung	Adenocarcinoma	T3N1M0	2	IIIA	Malignant	Rln050328	Y	1	N	0	12	16
F3	63	66	M	Lung	Adenocarcinoma	T2aN1M0	2	IIB	Malignant	Rln050418	Y	1	N	0	0	21
F4	64	72	M	Lung	Adenocarcinoma	T2aN0M0	2	IB	Malignant	Rln040089	Y	2	N	0	17	26
F5	65	65	F	Lung	Adenocarcinoma	T2aN0M0	2	IB	Malignant	Rln040127	Y	1	N	0	1	23
F6	66	58	F	Lung	Adenocarcinoma	T2bN1M0	2	IIB	Malignant	Rln100049	Y	1	N	0	1	4
F7	67	70	M	Lung	Mucinous adenocarcinoma	T2aN0M0	2	IB	Malignant	Rln040013	Y	1	Y	2	0	0
F8	68	51	F	Lung	Adenocarcinoma	T1bN0M0	2	IA	Malignant	Rln050257	Y	2	N	0	1	1
F9	69	68	M	Lung	Adenocarcinoma	T2aN0M0	2	IB	Malignant	Rln040129	Y	3	N	0	20	16
F10	70	60	M	Lung	Adenocarcinoma with necrosis	T2N1M0	2	IIA	Malignant	Rln020765	N	0	N	0	0	0
F11	71	47	M	Lung	Mucinous adenocarcinoma	T2aN0M0	2--3	IB	Malignant	Rln040528	Y	1	Y	1	0	1
F12	72	51	F	Lung	Adenocarcinoma	T2bN0M0	2--3	IIA	Malignant	Rln050323	Y	1	Y	2	8	4
G1	73	50	M	Lung	Adenocarcinoma	T3N1M0	2--3	IIIA	Malignant	Rln050390	Y	2	N	0	0	11
G2	74	68	M	Lung	Adenocarcinoma	T2N1M1	2--3	IV	Malignant	Rln050476	Y	2	N	0	3	58
G3	75	71	F	Lung	Adenocarcinoma	T2N1M0	2--3	IIA	Malignant	Rln050475	Y	2	Y	2	1	45
G4	76	54	M	Lung	Adenocarcinoma	T2aN0M0	2--3	IB	Malignant	Rln180019	N	0	N	0	0	18
G5	77	60	M	Lung	Adenocarcinoma	T2aN1M0	3	IIA	Malignant	Rln050400	Y	1	Y	3	2	16
G6	78	48	F	Lung	Adenocarcinoma	T2aN0M0	3	IB	Malignant	Rln050294	Y	2	N	0	13	3
G7	79	54	F	Lung	Adenocarcinoma	T2aN0M0	3	IB	Malignant	Rln040084	Y	2	Y	2	0	7
G8	80	50	M	Lung	Adenocarcinoma	T2bN0M0	3	IIA	Malignant	Rln040128	Y	3	Y	1	1	2
G9	81	60	M	Lung	Adenocarcinoma	T2N2M0	3	IIIA	Malignant	Rln060193	Y	3	N	0	0	11
G10	82	60	F	Lung	Adenocarcinoma	T2N2M0	3	IIIA	Malignant	Rln070003	Y	2	N	0	22	10
G11	83	35	F	Lung	Adenocarcinoma	T2aN0M0	3	IB	Malignant	Rln060048	Y	3	Y	2	10	16
G12	84	57	F	Lung	Adenocarcinoma	T2aN0M0	3	IB	Malignant	Rln100026	N	0	N	0	0	9
H1	85	76	M	Lung	Adenocarcinoma	T1bN1M0	3	IIA	Malignant	Rln050485	Y	1	N	0	55	15
H2	86	57	F	Lung	Adenocarcinoma	T2aN0M0	3	IB	Malignant	Rln040130	Y	1	N	0	14	8
H3	87	59	M	Lung	Adenocarcinoma	T2bN1M0	3	IIB	Malignant	Rln050365	Y	2	N	0	35	>150
H4	88	65	M	Lung	Adenocarcinoma	T3N0M0	3	IIB	Malignant	Rln020022	Y	1	N	0	9	5
H5	89	53	F	Lung	Adenocarcinoma	T2N2M0	3	IIIA	Malignant	Rln060504	Y	2	N	0	2	8
H6	90	49	M	Lung	Adenocarcinoma	T2aN0M0	*	IB	Malignant	Rln060480	Y	2	Y	1	4	35
H7	91	62	M	Lung	Adenocarcinoma	T2aN0M0	3	IB	Malignant	Rln120064	Y	1	N	0	1	6
H8	92	53	M	Lung	Adenocarcinoma	T2aN0M0	3	IB	Malignant	Rln050255	Y	1	N	0	2	36
H9	93	72	M	Lung	Adenocarcinoma	T1aN0M0	3	IA	Malignant	Rln020768	Y	1	N	0	0	0
H10	94	50	M	Lung	Adenocarcinoma	T2bN1M0	3	IIB	Malignant	Rln050473	Y	2	N	0	22	10
H11	95	62	M	Lung	Adenocarcinoma	T2aN0M0	3	IB	Malignant	Rln120081	Y	1	N	0	0	0
H12	96	47	F	Lung	Large cell carcinoma	T2N2M0	-	IIIA	Malignant	Rln070125	N	0	N	0	1	8
I1	97	64	M	Lung	Large cell carcinoma (sparse)	T2aN0M0	-	IB	Malignant	Rln020367	Y	3	N	0	27	23
I2	98	39	M	Lung	Large cell carcinoma	T2aN0M0	-	IB	Malignant	Rln050423	Y	1	N	0	0	0
I3	99	52	M	Lung	Small cell carcinoma	-	-	-	Malignant	Rln180025	N	0	N	0	0	0
I4	100	52	M	Lung	Small cell carcinoma	-	-	-	Malignant	Rln140023	Y	2	Y	3	1	29
I5	101	60	M	Lung	Small cell carcinoma	-	-	-	Malignant	Rln140035	N	0	Y	2	1	0
I6	102	42	F	Lung	Small cell carcinoma	-	-	-	Malignant	Rln010218	Y	2	Y	3	2	24
I7	103	73	M	Lung	Small cell carcinoma	-	-	-	Malignant	Rln030108	Y	2	Y	3	1	0
I8	104	64	M	Lung	Small cell carcinoma	-	-	-	Malignant	Rln150025	Y	1	Y	3	9	4
I9	105	44	M	Lung	Small cell carcinoma	-	-	-	Malignant	Rln040859	Y	2	N	0	2	44
I10	106	56	M	Lung	Small cell carcinoma	-	-	-	Malignant	Rln080026	Y	1	Y	3	20	40
I11	107	53	M	Lung	Atypical carcinoid	T2bN0M0	-	IIA	Malignant	Rln040899	Y	1 to 2	Y	3	1	81
I12	108	36	F	Lung	Atypical carcinoid with necrosis (sparse)	T2aN0M0	-	IB	Malignant	Rln010098	Y	2	Y	3	3	10
J1	109	49	M	Lung	Atypical carcinoid	T4N2M0	-	IIIA	Malignant	Rln010129	Y	2	Y	3	1	9
J2	110	43	M	Lung	Carcinoid	-	-	-	Malignant	Rln060490	Y	1	Y	1	2	0
J3	111	46	M	Lung	Lung tissue	-	-	-	Normal	Rln06N018	Y	3			n/a	n/a
J4	112	49	F	Lung	Lung tissue	-	-	-	Normal	Rln17N006	Y	1			n/a	n/a
J5	113	47	M	Lung	Lung tissue	-	-	-	Normal	Rln06N005	Y	1			n/a	n/a
J6	114	30	M	Lung	Lung tissue	-	-	-	Normal	Rln08N014	Y	1			n/a	n/a
J7	115	35	M	Lung	Lung tissue	-	-	-	Normal	Rln06N013	Y	1			n/a	n/a
J8	116	39	F	Lung	Lung tissue	-	-	-	Normal	Rln17N005	Y	1			n/a	n/a
J9	117	15	F	Lung	Lung tissue	-	-	-	Normal	Rln06N002	Y	1			n/a	n/a
J10	118	41	F	Lung	Lung tissue	-	-	-	Normal	Rln07N001	N	0			n/a	n/a
J11	119	47	M	Lung	Lung tissue	-	-	-	Normal	Rln06N004	N	0			n/a	n/a
J12	120	24	M	Lung	Lung tissue	-	-	-	Normal	Rln03N010	N	0			n/a	n/a
