## Supplementary material for "Stromal remodeling regulates dendritic cell abundance and activity in the tumor microenvironment": Supp. Table S2

### Sheet: table
	Table S1 - Mass cytometry subset cell counts
	Manually gated population	Cell counts (% out of total CD45+)
		LLC-EV: WT	LLC-VcanKD: Vcan +/-	LLC-Vkine: WT
	Treg	12 (0.18)	2 (0.03)	6 (0.09)
	Batf3-DC	8 (0.12)	3 (0.05)	13 (0.2)
	Total DC	82 (1.26)	82 (1.26)	83 (1.28)
	M2 macrophages	3621 (55.71)	1807 (27.80)	2491 (38.32)
	M1 macrophages	229 (3.52)	933 (14.35)	1147 (17.65)
	NK cells	28 (0.43)	11 (0.17)	43 (0.66)
	CD8+ cells	13 (0.20)	45 (0.69)	26 (0.40)
	B cells	25 (0.38)	10 (0.15)	12 (0.18)
	M-MDSC	874 (13.45)	478 (7.35)	695 (10.69)
	G-MDSC	489 (7.52)	684 (10.52)	195 (3)
	Unidentified	1119 (17.21)	2445 (37.61)	1789 (27.52)
	Total CD45+	6500 (100)	6500 (100)	6500 (100)
