## Supplementary material for "Stromal remodeling regulates dendritic cell abundance and activity in the tumor microenvironment": Supp. Table S3

### Sheet: Sheet1
																					Please cite :
Table S5 : Irf8, Batf3 and Id2 expression in hematopoietic and non-hematopoietic cell poupulations ( expression dataset GeneAtlas MOE430 from BioGPS )																					Wu C, Jin X, Tsueng G, Afrasiabi C, and Su AI (2016) BioGPS: building your own mash-up of gene annotations and expression profiles. Nucl. Acids Res. 44(D1): D313-D316. (*Database Issue*)
	IRF8	batf3	Id2																		Wu C, MacLeod I, Su AI (2013) BioGPS and MyGene.info: organizing online, gene-entric information. Nucl. Acids Res. 41(D1): D561-D565. (*Database Issue*)
Samples	1448452_at	1453076_at	1422537_a_at
3T3-L1.1	6.509	5.992	191.139																		Wu C, Orozco C, Boyer J, Leglise M, Goodale J, Batalov S, Hodge CL, Haase J, Janes J, Huss JW 3rd, Su AI (2009) BioGPS: an extensible and customizable portal for querying and organizing gene annotation resources. Genome Biol. 10(11):R130.
3T3-L1.2	4.636	6.519	182.609
B-cells_GL7_negative_KLH.1	958.015	5.988	11.273
B-cells_GL7_negative_KLH.2	799.17	5.988	8.388
B-cells_GL7_positive_Alum.1	1300.88	5.988	10.297
B-cells_GL7_positive_Alum.2	969.82	5.988	8.755
B-cells_GL7_positive_KLH.1	1320.7	5.988	16.388
B-cells_GL7_positive_KLH.2	841.385	5.988	13.349
B-cells_GL7_negative_Alum.1	976.551	5.988	21.905
B-cells_GL7_negative_Alum.2	857.145	5.988	10.786
B-cells_marginal_zone.1	556.268	5.641	54.884
B-cells_marginal_zone.2	583.954	6.002	105.802
Baf3.1	9.604	6.812	147.476
Baf3.2	7.438	5.988	139.469
C2C12.1	7.438	7.419	1443.72
C2C12.2	6.509	5.988	1502.03
C3H_10T1_2.1	6.509	5.988	981.159
C3H_10T1_2.2	6.509	5.564	942.894
MEF.1	5.184	5.988	72.584
NK_cells.1	1709.18	5.988	2426.84
NK_cells.2	1219.98	6.753	2062.16
RAW_264_7.1	119.429	5.988	180.394
RAW_264_7.2	118.699	5.988	186.111
T-cells_CD4+.1	12.547	5.988	75.876
T-cells_CD4+.2	18.362	5.988	142.591
T-cells_CD8+.1	27.564	5.988	162.211
T-cells_CD8+.2	19.979	5.988	129.451
T-cells_foxP3+.1	120.463	6.952	46.455
T-cells_foxP3+.2	60.422	10.446	37.418
Adipose_brown.1	12.492	9.365	163.621
Adipose_brown.2	6.509	12.539	181.051
Adipose_white.1	24.436	6.513	626.732
Adipose_white.2	12.547	10.209	462.445
Adrenal_gland.1	10.097	16.241	3820.17
Adrenal_gland.2	16.515	23.541	4015.02
Amygdala.1	5.967	5.988	1197.04
Amygdala.2	6.623	5.814	1278.51
Bladder.1	42.36	5.988	1383.15
Bladder.2	13.746	5.988	1521.64
Bone.1	432.935	7.156	442.782
Bone.2	323.237	5.988	440.498
Bone_marrow.1	529.946	5.988	345.145
Bone_marrow.2	567.42	6.588	368.273
Cerebellum.1	6.509	5.564	2037.82
Cerebellum.2	5.244	5.564	2252.85
Cerebral_cortex.1	6.509	5.988	1681.45
Cerebral_cortex.2	4.636	5.857	1549.12
Cerebral_cortex_prefrontal.1	5.879	5.184	1357.73
Cerebral_cortex_prefrontal.2	4.636	4.866	862.224
Ciliary_bodies.1	9.604	5.988	82.484
Ciliary_bodies.2	11.313	5.248	72.2
Common_myeloid_progenitor.1	763.506	5.564	6.009
Common_myeloid_progenitor.2	963.913	5.988	6.009
Cornea.1	9.604	5.988	103.62
Cornea.2	7.438	5.988	194.011
Dendritic_cells_lymphoid_CD8a+.1	2222.61	660.078	659.126
Dendritic_cells_lymphoid_CD8a+.2	3007.86	635.757	882.702
Dendritic_cells_myeloid_CD8a-.1	1207.68	640.163	846.032
Dendritic_cells_myeloid_CD8a-.2	616.674	376.01	440.033
Dendritic_plasmacytoid_B220+.1	5925.19	52.425	108.501
Dendritic_plasmacytoid_B220+.2	6192.03	33.795	50.175
Dorsal_root_ganglia.1	7.438	5.988	141.384
Dorsal_root_ganglia.2	6.509	5.184	140.105
Dorsal_striatum.1	9.686	5.988	1071.49
Dorsal_striatum.2	7.438	4.636	865.923
Embryonic_stem_line_Bruce4_p13.1	7.438	7.744	124.536
Embryonic_stem_line_Bruce4_p13.2	7.438	5.988	155.069
Embryonic_stem_line_V26_2_p16.1	6.509	5.988	637.803
Embryonic_stem_line_V26_2_p16.2	4.655	6.179	695.248
Epidermis.1	7.438	5.988	432.403
Epidermis.2	6.509	5.988	363.151
Eyecup.1	12.547	5.988	58.017
Eyecup.2	12.547	6.57	45.457
Follicular_B-cells.1	2532.34	5.988	13.024
Follicular_B-cells.2	2932.6	5.988	17.733
Granulo_mono_progenitor.1	708.578	5.564	6.009
Granulo_mono_progenitor.2	1203.31	5.988	6.009
Granulocytes_mac1+gr1+.1	122.671	5.988	272.77
Granulocytes_mac1+gr1+.2	178.933	7.881	682.199
Heart.1	9.604	5.988	36.215
Heart.2	12.153	5.988	52.014
Hippocampus.1	6.509	5.564	881.992
Hippocampus.2	5.932	5.936	821.152
Hypothalamus.1	6.53	5.564	631.908
Hypothalamus.2	7.438	5.988	696.539
Intestine_large.1	129.661	5.988	217.344
Intestine_large.2	172.543	5.988	111.029
Intestine_small.1	385.52	14.534	369.166
Intestine_small.2	577.172	8.631	328.597
Iris.1	8.06	4.636	49.847
Iris.2	12.547	5.564	79.586
Kidney.1	22.385	7.228	3703.8
Kidney.2	14.462	8.754	3891.18
Lacrimal_gland.1	80.861	6.882	581.307
Lacrimal_gland.2	88.811	10.018	559.418
Lens.1	22.568	5.988	25.84
Lens.2	12.547	5.988	41.664
Liver.1	24.951	5.988	1616.34
Liver.2	4.636	25.586	1886.8
Lung.1	68.93	6.461	833.607
Lung.2	99.328	6.403	912.179
Lymph_nodes.1	1411.09	85.384	1639.2
Lymph_nodes.2	1567.96	70.225	1559.57
MIMCD-3.1	12.547	5.564	1333.75
MIMCD-3.2	16.707	6.277	1158.8
Macrophage_bone_marrow_0hr.1	413.06	17.394	1049.67
Macrophage_bone_marrow_0hr.2	449.296	12.55	1097.51
Macrophage_bone_marrow_24h_LPS.1	919.614	12.857	5915.92
Macrophage_bone_marrow_24h_LPS.2	1102.16	12.76	8912.16
Macrophage_bone_marrow_2hr_LPS.1	203.592	5.988	1981.11
Macrophage_bone_marrow_2hr_LPS.2	279.416	13.041	1495.87
Macrophage_bone_marrow_6hr_LPS.1	777.044	7.908	1589.65
Macrophage_bone_marrow_6hr_LPS.2	895.437	15.605	1611.49
Macrophage_peri_LPS_thio_0hrs.1	718.948	33.441	1961.65
Macrophage_peri_LPS_thio_0hrs.2	737.697	28.257	1931.6
Macrophage_peri_LPS_thio_1hrs.1	539.736	13.56	4907.49
Macrophage_peri_LPS_thio_1hrs.2	507.196	9.283	4947.04
Macrophage_peri_LPS_thio_7hrs.1	1902.88	24.335	2985.63
Macrophage_peri_LPS_thio_7hrs.2	2010.96	30.016	3045.15
Mammary_gland__lact.1	14.264	9.297	1798.99
Mammary_gland__lact.2	49.959	6.651	1910.9
Mammary_gland_non-lactating.1	42.402	11.282	80.133
Mammary_gland_non-lactating.2	56.86	14.778	106.604
Mast_cells.1	6.509	5.564	8308.23
Mast_cells.2	6.014	4.897	8255.78
Mast_cells_IgE.1	14.707	5.988	4129.77
Mast_cells_IgE.2	7.438	5.988	3253.95
Mast_cells_IgE+antigen_1hr.1	6.509	6.089	3251.23
Mast_cells_IgE+antigen_1hr.2	4.636	9.069	7103.08
Mast_cells_IgE+antigen_6hr.1	4.849	6.616	3690.87
Mast_cells_IgE+antigen_6hr.2	6.509	5.988	2256.34
Mega_erythrocyte_progenitor.1	22.746	5.988	6.009
Mega_erythrocyte_progenitor.2	12.547	5.988	5.065
Microglia.1	464.273	9.457	3504.89
Microglia.2	400.033	114.762	4096.18
Min6.1	4.735	5.988	572.034
Min6.2	6.509	5.988	680.938
Neuro2a.1	6.509	10.76	6.368
Neuro2a.2	4.636	20.994	6.009
Nih_3T3.1	4.914	5.988	928.803
Nih_3T3.2	4.636	5.564	1044.33
Nucleus_accumbens.1	7.438	5.988	630.59
Nucleus_accumbens.2	8.065	5.564	602.521
Olfactory_bulb.1	4.636	8.498	2275.11
Olfactory_bulb.2	4.636	5.988	2216.91
Osteoblast_day14.1	7.438	5.738	1516.16
Osteoblast_day14.2	6.344	5.988	1372.41
Osteoblast_day21.1	19.107	5.988	2073.39
Osteoblast_day21.2	12.821	5.449	1155.41
Osteoblast_day5.1	7.438	5.564	1521.01
Osteoblast_day5.2	8.854	5.633	801.297
Osteoclasts.1	196.004	14.158	1244.08
Osteoclasts.2	242.908	6.763	1090.28
Ovary.1	24.265	8.696	1633.86
Ovary.2	22.596	5.995	1489.49
Pancreas.1	9.604	5.564	243.712
Pancreas.2	13.03	7.984	74.157
Pituitary.1	4.636	5.988	240.494
Pituitary.2	6.509	5.988	95.054
Placenta.1	17.651	35.452	1286.72
Placenta.2	39.409	33.957	1427.16
Prostate.1	16.929	8.208	393.456
Prostate.2	18.82	8.518	310.746
Retina.1	4.636	4.772	7.421
Retina.2	6.509	4.636	6.009
Retinal_pigment_epithelium.1	4.786	5.988	126.067
Retinal_pigment_epithelium.2	7.438	5.564	82.484
Salivary_gland.1	49.466	5.988	1975.59
Salivary_gland.2	32.566	12.992	2128.78
Skeletal_muscle.1	16.962	5.99	45.486
Skeletal_muscle.2	12.747	5.988	48.255
Spinal_cord.1	7.713	5.948	1620.4
Spinal_cord.2	7.438	6.426	1483.86
Spleen.1	2015.19	99.503	1652.69
Spleen.2	1652.61	104.347	640.633
Stem_cells__HSC.1	146.002	5.988	6.009
Stem_cells__HSC.2	143.284	5.988	5.065
Stomach.1	90.993	5.988	898.118
Stomach.2	22.6	7.472	1348.91
Testis.1	8.395	5.988	35.856
Testis.2	7.438	5.988	41.05
Thymocyte_DP_CD4+CD8+.1	7.438	5.988	11.585
Thymocyte_DP_CD4+CD8+.2	7.056	5.988	13.349
Thymocyte_SP_CD4+.1	12.547	5.479	515.765
Thymocyte_SP_CD4+.2	12.547	5.564	472.41
Thymocyte_SP_CD8+.1	13.352	5.988	212.465
Thymocyte_SP_CD8+.2	15.005	5.564	224.018
Umbilical_cord.1	6.509	5.988	1507.1
Umbilical_cord.2	10.268	5.988	1289.46
Uterus.1	59.252	19.879	1168.61
Uterus.2	36.379	9.598	437.458
