## Supplementary material for "Stromal remodeling regulates dendritic cell abundance and activity in the tumor microenvironment": Supp. Table S6

### Sheet: Tbale S3
	Table S3- Transcriptomic profile of STING agonist response
	Gene Symbol	Fold Regulation
	Il20	56.88
	Il3	50
	Gdf5	49.06
	Il17b	47.12			Fold-Change (2^(-Delta Delta C )) is the normalized gene expression (2^(- Delta C )) in the Versikine Sample divided the normalized gene expression (2^(- Delta C )) in the Empty vector control sample.
	Bmp5	46.84			Fold-change values greater than one indicates a positive- or an up-regulation, and the fold-regulation is equal to the fold-change.
	Il25	37.95			Fold-change values less than one indicate a negative or down-regulation, and the fold-regulation is the negative inverse of the fold-change.
	Il17a	35.37
	Il9	33.23
	Il23a	32.16
	Il21	30.57
	Gdf2	30.5
	Il5	29.42
	Il2	28.67
	Lta	28.51
	Il17c	27.13
	Scgb3a1	26.07
	Tnfsf18	25.63
	Il7	25.06
	Il19	25
	Il13	22.92
	Il24	22.7
	Tnfsf8	21.63
	Mstn	20.5
	Bmp6	19.33
	Il4	17.82
	Thpo	16.38
	Cd40lg	16.12
	Ifna2	16.07
	Tnfsf4	15.35
	Inha	15.34
	Ltb	14.33
	Tnfsf15	12.66
	Gdf9	12.12
	Tnfsf11	10.71
	Il10	10.56
	Bmp7	10.45
	Tnfrsf11b	9.25
	Tnfsf13b	9.16
	Il16	8.87
	Tgfb2	8.03
	Adipoq	7.77
	Cd70	7.01
	Osm	6.38
	Ifna4	6.17
	Tnf	5.25
	Tnfsf10	5.16
	Cntf	4.64
	Il11	4.58
	Fasl	4.35
	Csf3	4.32
	Csf2	3.59
	Bmp4	3.4
	Il12b	3.37
	Tnfsf14	3.06
	Il17f	2.37
	Inhba	2.3
	Ifng	2.23
	Mif	2.02
	Il1rn	-2.25
	Il1b	-2.87
	Il6	-2.95
	Nampt	-3.38
	B2m	-5.78
