## Supplementary material for "Stromal remodeling regulates dendritic cell abundance and activity in the tumor microenvironment": Supp. Table S7

### Sheet: A1 (Flow Antibodies)
Reagent or Resource	Source	Identifier
Antibodies
CD24 PerCP/Cy5.5 (M1/69)	Biolegend	101824
CD45 BUV395 (30-F11)	BD Biosciences	564279
CD11c FITC (N418)	Biolegend	117306
CD11b BV605 (M1/70)	Biolegend	101257
CD64 PE (X54-5/7.1)	Biolegend	139304
Ly-6C BV421 (HK1.4)	Biolegend	128032
Ghost 780 L/D	Tonbo Biosciences	13-0865-T100
CD103 PE-Cy7 (2E7)	Biolegend	121426
MHC II Alexa 700 (M5/114.15.2)	Biolegend	107622
CD135 PE (A2F10)	Biolegend	135305/135306
CD172 a (SIRPa) APC (P84)	Biolegend	144014
CD45.1 BV605 (A20)	Biolegend	110737
CD45.2 PE-Cy7 (104)	Biolegend	109830
CD11b BV650 (M1/70)	Biolegend	101257
Ly-6C APC (HK1.4)	Biolegend	128016
CD370 (CLEC9A) APC (7H11)	Biolegend	143506
CD103 PE (2E7)	Biolegend	121406
CD24 BUV395 (M1/69)	BD Biosciences	744471
CD172a (SIRPa) PE-Cy7 (P84)	Biolegend	144007
DAPI	invitrogen	D3571
NK1.1 PE-Cy7 (PK136)	Biolegend	108714
CD49b APC (DX5)	Biolegend	108910
CD3e PE (145-2C11)	Biolegend	100307
CD45 PE-Cy7 (30-F11)	Biolegend	103114
NKp46 APC (29A1.4)	Biolegend	137608
CD3 FITC (17A2)	Biolegend	100204
CD45 PerCP/Cy5.5 (30-F11)	Biolegend	103132
IFNg PE (XMG1.2)	eBioscience	12-7311-81
CD8a PE/Cy7 (53-6.7)	Biolegend	100721
IL-2 PerCp/Cy5.5 (JES6-5H4)	Biolegend	503821
Tetramer PE (H-2K(b) SIINFEKL)	NIH Tetramer Core Facility	42066
CD44 BV421 (IM7)	Biolegend	103039
CD62L PE-Cy7 (MEL-14)	Biolegend	104417
CD8 Alexa 700 (53-6.7)	Biolegend	100729
7AAD	BD Biosciences	51-68981E
CD138 (Syndecan-1) APC (281-2)	Biolegend	142505

### Sheet: A2 (qPCR Primers)
Primers	Source	Cat. No	Sequences
CXCL2	Quantitect	QT00113253	Proprietary
CXCL9	Quantitect	QT00097062	Proprietary
CXCL10	Quantitect	QT00093436	Proprietary
IRF8	Quantitect	QT00026026	Proprietary
Batf3	Quantitect	QT00252077	Proprietary
Id2	Quantitect	QT01038870	Proprietary
IL27p28	Quantitect	QT00236250	Proprietary
EBI3	Quantitect	QT01014104	Proprietary
SDHA	Quantitect	QT00265237	Proprietary
Ifit3	Quantitect	QT00292159	Proprietary
Ifi209	Origene	MP212255	Proprietary
Ccl7	Quantitect	QT00171458	Proprietary
ApoI7c	Quantitect	QT00125818	Proprietary
Ifi204	Quantitect	QT01161279	Proprietary
Vcan exon 3 forward	invitrogen	N/A	AGGACACCATGTCACTGGCT
Vcan exon 3 Reverse	invitrogen	N/A	AAACAAGCCTGTTGAGCAGC
Vcan exon 15 primer set 1 (forward)	invitrogen	N/A	TGCAGACTGTTTCCTGTACACC
Vcan exon 15 primer set 1 (Reverse)	invitrogen	N/A	TGCCTGAACTGAGTGTGATG
Vcan exon 15 primer set 2 (forward)	invitrogen	N/A	GGCTCAAAGTTAAAACTGCTCTC
Vcan exon 15 primer set 2 (Reverse)	invitrogen	N/A	CAAAGCTGGTTTCTGTTCAGG

### Sheet: A3 (CyTOF)
		Mouse leukocyte panel tumor tissue
	Metal	Target	Clone	Isotype	Cell Type	Subset	Product ID	Company
	115In	CD3	145-2C11	Armenian Hamster IgG	T cells		100302	Biolegend
	141Pr	Ly6C	HK1.4	Rat IgG2c, κ	myeloid	infl. Mono	128002	Biolegend
	142Nd	CD11c	N418		DCs		3142003B	Fluidigm
	143Nd	TCRb	H57-597		T cells		3143010B	Fluidigm
	148Nd	CD11b	M1/70	Rat IgG2b, κ	myeloid		101202	Biolegend
	149Sm	CD19	6D5	Rat IgG2a, κ	B cells		115502	Biolegend
	150Nd	CD64	X54-5/7.1	Mouse IgG1, κ	myeloid	Mac	139302	Biolegend
	151Eu	CD25	3C7		T cells	Treg	3151007B	Fluidigm
	152Sm	Siglec-F	1RNM44N	Mouse IgG2a, κ	myeloid	eosino	14-1702-82	eBio
	153Eu	CD8a	53-6.7		T cells	cyto. T cells	3153012B	Fluidigm
	155Gd	FR4	TH6	Rat IgG2b, κ	T cells	Treg	125102	Biolegend
	156Gd	CD103	2E7	Armenian Hamster IgG	DCs	tolerogenic	121402	Biolegend
	158Gd	MERTK	2B10C42	Rat IgG2a, κ	myeloid	Mac	151502	Biolegend
	159Tb	TCRg/d	GL3		T cells	g/d T cells	3159012B	Fluidigm
	160Gd	B220	RA3-6B2		B cells		3160012B	Fluidigm
	161Dy	FCeRI	Mar-1	Armenian Hamster IgG	Mast cells	mast/basophils	134302	Biolegend
	162Dy	CD115	AFS98	Rat IgG2a, κ	myeloid	mono	135502	Biolegend
	163Dy	CD23	B3B4	Rat IgG2a, κ	B cells	B1/B2	101602	Biolegend
	164Dy	NK1.1	PK136	Mouse IgG2a, κ	NK cells		108702	Biolegend
	165Ho	CD160	7H1	Rat IgG2a, κ	NKT		143002	Biolegend
	166Er	F4/80	BM8	Rat IgG2a, κ	myeloid	Mac	123102	Biolegend
	167Er	NKP46	29A1.4		NK cells		3167008B	Fluidigm
	168Er	IgE	RME-1	Rat IgG1, κ	myeloid		406902	Biolegend
	169Tm	IgM	RMM-1	Rat IgG2a, κ	B cells	B1/B2	406502	Biolegend
	170Er	CD138	281-2	Rat IgG2a, κ	B cells	plasma	142502	Biolegend
	171Yb	CD43	S11	Rat IgG2b	B cells	B1/B2	143202	Biolegend
	172Yb	CD4	RM4-5		T cells	T-helper	3172003B	Fluidigm
	173Yb	CD117(c-kit)	2B8		Mast cells		3173004B	Fluidigm
	174Yb	MHC-II	M5/114.15.2		DCs		3174003B	Fluidigm
	175Lu	Ly6G	1A8	Rat IgG2a, κ	myeloid	granulocytes	127602	Biolegend
	89Y	CD45	30-F11		leukocytes		3089005B (89Y)	Fluidigm

### Sheet: A4 (genotyping)
Vcan KO Forward	TGTAGGTGATGCTTCCCTCAC
Vcan KO Reverse	ATGCCTTACCATCCACAGCC
